# Survey of the human proteostasis network: the ubiquitin-proteasome system

**DOI:** 10.64898/2026.03.13.711689

**Authors:** Suzanne Elsasser, Evan T. Powers, Thomas Stoeger, Xiaojing Sui, Roy D. Kurtzbard, Patricia Martínez-Botía, Margaret A. Wangeline, Alejandro Rodriguez Gama, Edward L. Huttlin, Lisa P. Elia, Jeffery W. Kelly, Jason E. Gestwicki, Judith Frydman, Steven Finkbeiner, Eugenia M. Clerico, Richard I. Morimoto, Miguel A. Prado, Alfred C.O. Vertegaal, Kay Hofmann, Daniel Finley

## Abstract

Modification by ubiquitination governs the half-lives of thousands of proteins that are fated for elimination by either the proteasome or autophagy pathways, depending on the intricate architectures of ubiquitin modification. This system mediates quality control for individual proteins, protein complexes, and organelles, as well as myriad purely regulatory functions. Here we provide a comprehensive survey of the ubiquitin-proteasome system (UPS), the scope of which is at present poorly defined. The UPS, with the inclusion of pathways involving ubiquitin-like modifiers, comprises in our estimate over 1430 distinct proteins in humans, a vast set of activities whose collective impact on the biology of the cell is pervasive. The UPS is an integral component of the proteostasis network (PN), the remainder of which we have also surveyed in recent studies. With the addition of molecular chaperones, proteins from autophagy-lysosome pathway, and related activities, the PN includes in total over 3150 components by our estimates. Comprehensive and systematic definition of these pathways should support a range of ongoing investigations in the areas of genomics, proteomics, biochemistry, cell biology, and disease research.
