## Supplementary material for "Survey of the human proteostasis network: the ubiquitin-proteasome system": Table S3. InterPro Domains of the UPS

### Sheet: readme
	2026-08-01	Table S3. InterPro Domains of the UPS
	Overview	Signature domains, distributed domains, and auxiliary domains of the UPS are listed. Domains are described in terms of the Classes or Groups they annotate. Frequencies of occurrence in the UPS, the PN, and the proteome are given for each domain.
		The complete list of proteins with their signature and auxiliary domains is given in Table S1. Human Proteostasis Network Annotation.
	domain ID	Interpro or CDD ID
	usage	SIG = signature domain
		DIST & AUX = auxilliary domains that are also distributed domains
		AUX = auxliliary domains with infrequent occurences in the UPS
	type	InterPro entry type: Domain, Repeat, Site, Family, or Homologous Superfamily
	domain description	as described in Intepro, CDD, or the literature
	UPS Thumbnail	succinct description of Class or Class and Group related to domain (SIG and AUX only)
	expanded Class or Group	expansion of the thumbnail with domain-specific details
	scope of domain	degree to which the indicated domain identifies the indicated group
		Proteins are listed explicitly only if the domain captures a small number of proteins.
	UPS counts	occurence of the domain in the proteins annotated in the UPS
	PN counts	occurence of the domain in the proteins annotated in the Proteostasis Network
	Human counts	occurence of the domain in the human proteome

### Sheet: Interpro_UPS
order			domain ID	usage	Type	domain description (Intepro, CDD, literature)	UPS Thumbnail	expanded Class or Group	scope of domain		UPS counts	PN counts	Human counts
1
2	Signature domains - only some domains define classes or groups
3
4			IPR029071	SIG	IPR / Homologous SF	Ubiquitin-like domain superfamily	UB and UBL	UB and UBL proteins / Type I and Type II UBLs	most type I and type II UBLs, but overbroad for class / only option for FBXO7, USP47		95	101	189
5			IPR000626	SIG	IPR / Domain	Ubiquitin-like domain	UB and UBL	UB and UBL proteins / Type I and Type II UBLs	about half of type I and type II UBLs		59	59	60
6
7			IPR005375	SIG	IPR / Family	Ubiquitin-fold modifier 1	UB and UBL	UB and UBL proteins / Type I UBLs	ubiquitin-like modifier UFM1		1	1	1
8			IPR015221	SIG	IPR / Family	Ubiquitin-related modifier 1	UB and UBL	UB and UBL proteins / Type I UBLs	ubiquitin-like modifier URM1		1	1	1
9			IPR007242	SIG	IPR / Family	Ubiquitin-like protein Atg12	UB and UBL	UB and UBL proteins / Type I UBLs	ubiquitin-like modifier ATG12		1	1	1
10			IPR004241	SIG	IPR / Family	Autophagy protein Atg8 ubiquitin-like	UB and UBL	UB and UBL proteins / Type I UBLs	ubiquitin-like modifier ATG8 (all family members)		8	8	8
11
12			IPR018965	SIG	IPR / Domain	Ubiquitin-activating enzyme E1, C-terminal	UB and UBL	UB and UBL proteins / Type II UBLs	UBA1, UBA6, UBA7 (activation of ubiquitin, FAT10, and ISG15)		3	3	3
13			IPR014929	SIG	IPR / Domain	E2 binding	UB and UBL	UB and UBL proteins / Type II UBLs	UBA3 (activation of NEDD8)		1	1	1
14			IPR028077	SIG	IPR / Domain	Ubiquitin/SUMO-activating enzyme ubiquitin-like domain	UB and UBL	UB and UBL proteins / Type II UBLs	UBA2 (SUMO E1)		1	1	1
15			cd01799	SIG	CDD	UBL domain found in HOIL-1 and similar proteins	UB and UBL	UB and UBL proteins / Type II UBLs	SHARPIN, RBCK1 (LUBAC subunits)		2	2	2
16			IPR032443	SIG	IPR / Domain	RAWUL domain	UB and UBL	UB and UBL proteins / Type II UBLs	Polycomb proteins (all members)		8	8	8
17			IPR024682	SIG	IPR / Domain	Nuclear pore localisation protein Npl4, ubiquitin-like domain	UB and UBL	UB and UBL proteins / Type II UBLs	NPLOC4		1	1	1
18			IPR048857	SIG	IPR / Domain	OTU1, Ubl domain	UB and UBL	UB and UBL proteins / Type II UBLs	YOD1 and VCPIP1		2	2	2
19			IPR057763	SIG	IPR / Domain	USP40, ubiquitin-like domain	UB and UBL	UB and UBL proteins / Type II UBLs	USP40		1	1	1
20			IPR055176	SIG	IPR / Domain	UBP24/USP9X/USP9Y, ubiquitin-like domain	UB and UBL	UB and UBL proteins / Type II UBLs	UBP24, USP9X, and USP9		3	3	3
21			IPR028135	SIG	IPR / Domain	Ubiquitin-like domain, USP-type	UB and UBL	UB and UBL proteins / Type II UBLs	USP4, USP11, USP15, and USP32		4	4	5
22			cd17041	SIG	CDD	UBL domain found in WDR48 and similar proteins	UB and UBL	UB and UBL proteins / Type II UBLs	WDR48		1	1	1
23			IPR057650	SIG	IPR / Domain	UBAC1, ubiquitin-like domain	UB and UBL	UB and UBL proteins / Type II UBLs	UBAC1		1	1	1
24			IPR041207	SIG	IPR / Domain	NEDD8 ultimate buster 1, ubiquitin-like domain	UB and UBL	UB and UBL proteins / Type II UBLs	NUB1		1	1	1
25			cd17046	SIG	CDD	UBL domain found in IKBKB, IKKα, IKKβ, and similar proteins	UB and UBL	UB and UBL proteins / Type II UBLs	CHUK, IKBKB		2	2	2
26			IPR041087	SIG	IPR / Domain	TANK binding kinase 1, ubiquitin-like domain	UB and UBL	UB and UBL proteins / Type II UBLs	IKBKE, TBK1		2	2	2
27			IPR049127	SIG	IPR / Domain	TECR-like, N-terminal domain	UB and UBL	UB and UBL proteins / Type II UBLs	TECR, TECRL		2	2	2
28			IPR019025	SIG	IPR / Domain	Cordon-bleu, ubiquitin-like domain	UB and UBL	UB and UBL proteins / Type II UBLs	COBL, COBLL1		2	2	2
29			IPR053821	SIG	IPR / Domain	Splicing regulator SDE2, ubiquitin domain	UB and UBL	UB and UBL proteins / Type II UBLs	SDE2		1	1	1
30			IPR014891	SIG	IPR / Domain	DWNN domain	UB and UBL	UB and UBL proteins / Type II UBLs	RBBP6		1	1	1
31			IPR001012	SIG	IPR / Domain	UBX domain	UB and UBL	UB and UBL proteins / Type II UBLs	UBX-type UBL proteins (all 13)		13	13	13
32			IPR012972	SIG	IPR / Domain	NLE	UB and UBL	UB and UBL proteins / Type II UBLs	NLE1 and WDR12		2	2	2
33
34			IPR000594	SIG	IPR / Domain	THIF-type NAD/FAD binding fold	E1	E1 activating enzymes	all E1 activating enzymes for Ub and UBLMs		10	10	10
35
36			IPR000608	SIG	IPR / Domain	Ubiquitin-conjugating (UBC), catalytic core domain	E2	E2 conjugating enzymes	most E2 conjugating enzymes for Ub and UBLMs		39	39	40
37			IPR014806	SIG	IPR / Family	Ubiquitin-fold modifier-conjugating enzyme 1	E2	E2 conjugating enzymes	UFC1 (UFM-specific)		1	1	1
38			IPR007135	SIG	IPR / Family	Ubiquitin-like-conjugating enzyme Atg3/Atg10	E2	E2 conjugating enzymes	ATG3, ATG10 (ATG8, ATG12 specific)		2	2	2
39
40			IPR019559	SIG	IPR / Domain	Cullin, neddylation domain	CRL E3	CRL E3 / Cullin	all true cullins (CUL1, CUL2, CUL3, CUL4A, CUL4B, CUL5, CUL7, and CUL9)		8	8	8
41			IPR059120	SIG	IPR / Domain	Cullin-like, alpha+beta domain	CRL E3	CRL E3 / Cullin	all true cullins and ANAPC2		9	9	9
42			IPR016158	SIG	IPR / Domain	Cullin homology domain	CRL E3	CRL E3 / Cullin	all true cullins and ANAPC2		9	9	9
43			IPR001373	SIG	IPR / Domain	Cullin, N-terminal	CRL E3	CRL E3 / Cullin	canonical cullins (CUL1, CUL2, CUL3, CUL4A, CUL4B, CUL5) and CACUL1		7	7	7
44			IPR056405	SIG	IPR / Domain	CUL7/CUL9, ARM-repeats domain	CRL E3	CRL E3 / Cullin	metazoan cullins: CUL7, CUL9		2	2	2
45			IPR016073	SIG	IPR / Domain	SKP1 component, POZ domain	CRL E3	CRL E3 / Cullin adaptors	SKP1 and ELOC only		2	2	2
46
47			IPR001810	SIG	IPR / Domain	F-box domain	CRL E3	CUL1 receptor: F-box	most F-box proteins		67	67	67
48			IPR036047	SIG	IPR / Homologous SF	F-box-like domain superfamily	CRL E3	CUL1 receptor: F-box	most F-box proteins		66	66	66
49
50			IPR024048	SIG	IPR / Domain	von Hippel-Lindau disease tumour suppressor, alpha domain	CRL E3	CUL2 receptor: VHL box	VHL, remaining ~40 CUL2 receptors have no signature domain		1	1	1
51
52			IPR001496	SIG	IPR / Domain	SOCS box domain	CRL E3	CUL5 receptor: SOCS box	all SOCS box proteins but newly proposed		38	38	38
53			IPR036036	SIG	IPR / Homologous SF	SOCS box-like domain superfamily	CRL E3	CUL5 receptor: SOCS box	most SOCS box proteins (does not capture ASB12, SPSB1, SPSB3, TULP4)		34	34	34
54
55			IPR011333	SIG	IPR / Homologous SF	SKP1/BTB/POZ domain superfamily	CRL E3	CUL3 receptor: BTB with BACK domain	all BTB proteins (overbroad if not coupled with BACK domain)		101	101	189
56			IPR000210	SIG	IPR / Domain	BTB/POZ domain	CRL E3	CUL3 receptor: BTB with BACK domain	most BTB proteins (overbroad if not coupled with BACK domain)		94	94	178
57			IPR021777	SIG	IPR / Domain	SANT and BTB domain regulator of CSR, BTB domain	CRL E3	CUL3 receptor: BTB with BACK domain	SANBR only		1	1	1
58			IPR003131	SIG	IPR / Domain	Potassium channel tetramerisation-type BTB domain	CRL E3	CUL3 receptor: KCTD-type BTB	most KCTD-type BTB proteins, overbroad		14	14	50
59			IPR039885	SIG	IPR / Domain	BTBD10/KCTD20, BTB/POZ domain	CRL E3	CUL3 receptor: BTB without BACK	BTBD10 and KCTD20		2	2	2
60
61			IPR011705	SIG	IPR / Domain	BTB/Kelch-associated	CRL E3	CUL3 receptor: BACK adjacent to BTB	most BTB-BACK proteins		60	60	60
62			cd18497	SIG	CDD	BACK domain found in ABTB1	CRL E3	CUL3 receptor: BACK adjacent to BTB	ABTB1		1	1	1
63			cd18526	SIG	CDD	BACK domain found in ABTB2	CRL E3	CUL3 receptor: BACK adjacent to BTB	ABTB2		1	1	1
64			IPR047824	SIG	IPR / Domain	BTB/POZ domain-containing protein 11, BACK domain	CRL E3	CUL3 receptor: BACK adjacent to BTB	ABTB3		1	1	1
65			IPR049763	SIG	IPR / Domain	Rabankyrin-5,BTB and C-terminal Kelch domain	CRL E3	CUL3 receptor: BACK adjacent to BTB	ANKFY1		1	1	1
66			cd18492	SIG	CDD	BACK domain found in BTBD16	CRL E3	CUL3 receptor: BACK adjacent to BTB	BTBD16		1	1	1
67			IPR043225	SIG	IPR / Domain	BTBD8, BACK domain	CRL E3	CUL3 receptor: BACK adjacent to BTB	BTBD8		1	1	1
68			cd18495	SIG	CDD	BACK domain found in GCL and similar proteins	CRL E3	CUL3 receptor: BACK adjacent to BTB	GMCL1 and GMCL2		2	2	2
69			cd18500	SIG	CDD	BACK domain found in IBtk	CRL E3	CUL3 receptor: BACK adjacent to BTB	IBTK		1	1	1
70			cd18484	SIG	CDD	BACK domain found in KBTBD11	CRL E3	CUL3 receptor: BACK adjacent to BTB	KBTBD11		1	1	3
71			cd18486	SIG	CDD	BACK domain found in KBTBD13	CRL E3	CUL3 receptor: BACK adjacent to BTB	KBTBD13		1	1	1
72			cd18505	SIG	CDD	first BACK domain found in LZTR-1	CRL E3	CUL3 receptor: BACK adjacent to BTB	LZTR1		1	1	1
73			cd18528	SIG	CDD	BACK domain found in RCBTB1	CRL E3	CUL3 receptor: BACK adjacent to BTB	RCBTB1		1	1	1
74			cd18529	SIG	CDD	BACK domain found in RCBTB2	CRL E3	CUL3 receptor: BACK adjacent to BTB	RCBTB2		1	1	1
75			cd18530	SIG	CDD	BACK domain found in RhoBTB1	CRL E3	CUL3 receptor: BACK adjacent to BTB	RHOBTB1		1	1	1
76			cd18531	SIG	CDD	BACK domain found in RhoBTB2	CRL E3	CUL3 receptor: BACK adjacent to BTB	RHOBTB2		1	1	1
77			cd18532	SIG	CDD	BACK domain found in RhoBTB3	CRL E3	CUL3 receptor: BACK adjacent to BTB	RHOBTB3		1	1	1
78			cd14733	SIG	CDD	BACK domain	CRL E3	CUL3 receptor: BACK adjacent to BTB	SANBR		1	1	1
79			IPR034089	SIG	IPR / Domain	SPOP, C-terminal BACK domain	CRL E3	CUL3 receptor: BACK adjacent to BTB	SPOP		1	1	1
80			cd18519	SIG	CDD	BACK domain found in SPOPL	CRL E3	CUL3 receptor: BACK adjacent to BTB	SPOPL		1	1	1
81
82			IPR001841	SIG	IPR / Domain	Zinc finger, RING-type	RING E3	RING E3 ligase	most RING ligases, and additionally RCR ligase MYCBP2, and some RBRs		297	297	297
83			IPR024766	SIG	IPR / Domain	Zinc finger, RING-H2-type	RING E3	RING E3 ligase	RBX1, RBX2		2	2	2
84			cd16621	SIG	CDD	Variant RING finger, HC subclass, found RFPL family	RING E3	RING E3 ligase	RFPL1, RFPL2, RFPL3, RFPL4A, RFPL4AL1		5	5	5
85			IPR044882	SIG	IPR / Homologous SF	Interferon regulatory factor 2-binding protein 1/2, C3HC4-type RING finger superfamily	RING E3	RING E3 ligase	IRF2BP1, IRF2BP2, IRF2BPL		3	3	3
86			IPR011016	SIG	IPR / Domain	Zinc finger, RING-CH-type	RING E3	RING E3 ligase	all 11 MARCH ligases, and additional 6 RING E3s		17	17	17
87			IPR048335	SIG	IPR / Domain	Pellino, RING domain	RING E3	RING E3 ligase	PELI1, PELI2, PELI3		3	3	3
88			cd16451	SIG	CDD	Modified RING finger found in PEX12 and similar proteins	RING E3	RING E3 ligase	PEX12		1	1	1
89			cd16685	SIG	CDD	RING finger, H2 subclass, found in UBR1 and similar proteins	RING E3	RING E3 ligase	UBR1		1	1	1
90			cd16686	SIG	CDD	RING finger, H2 subclass, found in UBR2 and similar proteins	RING E3	RING E3 ligase	UBR2		1	1	1
91			cd16483	SIG	CDD	RING finger, H2 subclass, found in UBR3 and similar proteins	RING E3	RING E3 ligase	UBR3		1	1	1
92			cd15542	SIG	CDD	PHD finger found in putative E3 ubiquitin-protein ligase UBR7	RING E3	RING E3 ligase	UBR7		1	1	1
93			cd16771	SIG	CDD	RING finger, HC subclass, found in UNK and similar proteins	RING E3	RING E3 ligase	UNK		1	1	1
94			cd16689	SIG	CDD	RING finger, H2 subclass, found in Vps18 and similar proteins	RING E3	RING E3 ligase	VPS18		1	1	1
95			cd16747	SIG	CDD	RING finger, HC subclass, found in RNF212B and similar proteins	RING E3	RING E3 ligase	RNF212B		1	1	1
96			cd16487	SIG	CDD	Modified RING finger, H2 subclass, found in ZFPL1 and similar proteins	RING E3	RING E3 ligase	ZFPL1		1	1	1
97			IPR026850	SIG	IPR / Domain	FANCL C-terminal domain	RING E3	RING E3 ligase / FANC core complex	FANCL		1	1	1
98			IPR044063	SIG	IPR / Domain	Gid-type RING finger domain	RING E3	RING E3 ligase / CTLH	MAEA, RMND5A, RMND5B		3	3	3
99
100			IPR002190	SIG	IPR / Domain	MAGE homology domain	RING E3	RING cofactor, MAGE type	all MAGE-type RING cofactors / domain is overbroad		14	14	36
101
102			IPR003613	SIG	IPR / Domain	U-box domain	RING E3	UBOX / variant RING E3 ligase	all UBOX ligases but NOSIP		9	9	9
103			cd16661	SIG	CDD	U-box domain 1 and U-box domain 2, found in NOSIP and similar proteins	RING E3	split UBOX / variant RING E3 ligase	NOSIP		1	1	1
104			cd16662	SIG	CDD	U-box domain 1 and U-box domain 2, found in NOSIP and similar proteins	RING E3	split UBOX / variant RING E3 ligase	NOSIP		1	1	1
105			IPR001965	SIG	IPR / Domain	Zinc finger, PHD-type	RING E3	PHD / variant RING E3 ligase	all six PHD variant RING E3s / domain is overbroad		25	27	88
106
107			IPR044066	SIG	IPR / Domain	TRIAD supradomain	RBR E3	RBR E3 ligase	all RBR ligases		14	14	14
108
109			IPR046439	SIG	IPR / Domain	Zinc finger, RZ-type	RZ E3	RZ E3 ligase	RNF213, ZNFX1		2	2	2
110
111			IPR000569	SIG	IPR / Domain	HECT domain	HECT E3	HECT ligases	all HECT ligases		28	28	28
112			IPR019325	SIG	IPR / Family	NEDD4/Bsd2	HECT E3	HECT activator, NDFIPs	NDFIP1 and NDFIP2		2	2	2
113			IPR030431	SIG	IPR / Family	Endosomal transmembrane epsin interactor 1-3	HECT E3	HECT activator, ENTREP1	ENTREP1 but domain is overbroad		1	1	3
114			IPR011021	SIG	IPR / Domain	Arrestin-like, N-terminal	HECT E3	HECT adaptors, arrestin type	all arrestin-type HECT adaptors		10	10	10
115			IPR014752	SIG	IPR / Homologous SF	Arrestin-like, C-terminal	HECT E3	HECT adaptors, arrestin type	all arrestin-type HECT adaptors / domain is overbroad		10	10	13
116			IPR040308	SIG	IPR / Family	HUWE1-associated protein modifying stress responses	HECT E3	HECT adaptors, HUWE1 specific	HAPSTR1, HAPSTR2		2	2	2
117
118			IPR004181	SIG	IPR / Domain	Zinc finger, MIZ-type	UBLM E3	E3 for SUMOylation, MIZ-type	PIAS1, PIAS2, PIAS3, PIAS4, ZMIZ1, ZMIZ2, NSMCE2		7	7	7
119			IPR005176	SIG	IPR / Domain	Potentiating neddylation domain	UBLM E3	E3 for NEDDylation	DCUN1D1, DCUN1D2, DCUN1D3, DCUN1D4, DCUN1D5		5	5	5
120			IPR056579	SIG	IPR / Domain	E3 UFM1-protein ligase 1-like, N-terminal	UBLM E3	E3 for UFMylation	UFL1		1	1	1
121			IPR048939	SIG	IPR / Domain	Autophagy protein ATG5, UblA domain	UBLM E3	E3 for ATGylation	ATG5		1	1	1
122			IPR048940	SIG	IPR / Domain	Autophagy protein ATG5, alpha-helical bundle region	UBLM E3	E3 for ATGylation	ATG5		1	1	1
123			IPR013923	SIG	IPR / Domain	Autophagy-related protein 16 domain	UBLM E3	E3 for ATGylation	ATG16L1, ATG16L2		2	2	2
124
125			IPR028889	SIG	IPR / Domain	Ubiquitin specific protease UPS, catalytic domain	DUB	DUB, USP-type	all USP-type DUBs, both inactive and inactive		80	80	75
126			IPR001578	SIG	IPR / Domain	Peptidase C12, ubiquitin carboxyl-terminal hydrolase	DUB	DUB, UCH-type	UCHL1, UCHL3, UCHL5, BAP1		4	4	4
127			IPR037518	SIG	IPR / Domain	MPN domain	DUB	DUB, MPN-type	all catalytically active MPN DUBs, and also catalytically inactive		15	17	17
128			IPR044098	SIG	IPR / Domain	STAMBP/STALP-like, MPN domain	DUB	DUB, MPN-type	STAMBP, STAMBPL1		2	2	2
129			IPR003323	SIG	IPR / Domain	OTU domain	DUB	DUB, OTU-type	all OTU-type DUBs except OTULINs		15	15	15
130			IPR023235	SIG	IPR / Family	FAM105	DUB	DUB, OTU-type / OTULINs	OTULIN, OTULINL		2	2	2
131			IPR033979	SIG	IPR / Domain	MINDY deubiquitinase domain	DUB	DUB, MINDY-type	MINDY1, MINDY2		2	2	2
132			IPR025257	SIG	IPR / Domain	Deubiquitinating enzyme MINDY-3/4, conserved domain	DUB	DUB, MINDY-type	MINDY3, MINDY4, MINDY4B		3	3	3
133			IPR006155	SIG	IPR / Domain	Josephin domain	DUB	DUB, Josephin-type	ATXN3, ATXN3L, JOSD1, JOSD2		4	4	4
134			IPR012462	SIG	IPR / Domain	UFSP1/2/DUB, catalytic domain	DUB	two: DUB, ZUP1 and USFP deURMylases	ZUP1, UFSP1, UFSP2		3	3	3
135			IPR046792	SIG	IPR / Domain	Peptidase C54, catalytic domain	DUB	deATGylase	ATG4A, ATG4B, ATG4C, ATG4D		4	4	4
136			IPR003653	SIG	IPR / Domain	Ulp1 protease family, C-terminal catalytic domain	DUB	deSUMOylase & deNEDDylase, SENP-type	SENP1, SENP2, SENP3, SENP5, SENP6, SENP7, SENP8		7	7	7
137			IPR008580	SIG	IPR / Domain	PPPDE peptidase domain	DUB	DUB and deSUMOylase, PPPDE-type	DESI1, DESI2		2	2	2
138
139			IPR001353	SIG	IPR / Family	Proteasome, subunit alpha/beta	PTSM	proteasome core particle	all core particel subunits, including tissue-specific variants		19	19	19
140			IPR050221	SIG	IPR / Family	26S Proteasome Regulatory ATPase	PTSM	proteasomal regulatory particle, ATPases	all ATPase ring members: PSMC1, PSMC2, PSMC3, PSMC4, PSMC5, PSMC6		6	6	6
141			IPR032501	SIG	IPR / Domain	Proteasomal ATPase, second OB domain	PTSM	proteasomal regulatory particle, ATPases	all ATPase ring members but PSMC2		5	5	5
142			IPR048723	SIG	IPR / Domain	26S proteasome regulatory subunit 7-like, OB domain	PTSM	proteasomal regulatory particle, ATPases	PSMC2 only		1	1	1
143
144			IPR003185	SIG	IPR / Domain	Proteasome activator PA28, N-terminal domain	PTSM	proteasome activator, AAA	PSME1, PSME2, PSME3		3	3	3
145			IPR003186	SIG	IPR / Domain	Proteasome activator PA28, C-terminal domain	PTSM	proteasome activator, AAA	PSME1, PSME2, PSME3		3	3	3
146
147			IPR024132	SIG	IPR / Family	Akirin	PTSM	proteasome adaptors, AKIRIN	AKIRIN1, AKIRIN2		2	2	2
148			IPR015496	SIG	IPR / Family	Ubiquilin	PTSM	proteasome adaptors, ubiquilin	PRKN, UBQLNL, UBQLN1, UBQLN2, UBQLN3, UBQLN4 / domain is overbroad		8	8	8
149			IPR004806	SIG	IPR / Family	UV excision repair protein Rad23	PTSM	proteasome adaptors, RAD23	RAD23A, RAD23B		2	2	2
150			IPR037689	SIG	IPR / Family	BAG family molecular chaperone regulator 2	PTSM	proteasome adaptors, BAG2	BAG2		1	1	1
151			IPR034866	SIG	IPR / Domain	Sequestosome-1, PB1 domain	PTSM	proteasome adaptors, SQSTM1	SQSTM1		1	1	1
152			IPR039336	SIG	IPR / Family	Midnolin	PTSM	proteasome adaptors, midnolin	MIDN		1	1	1
153			IPR052972	SIG	IPR / Family	Sacsin chaperone regulator	PTSM	proteasome adaptors, SACS	SACS		1	1	1
154			IPR052476	SIG	IPR / Family	Ubiquitin-associated domain-containing protein 1	PTSM	proteasome adaptors, UBAC	UBAC		1	1	1
155
156			IPR005938	SIG	IPR / Family	AAA ATPase, CDC48 family	p97	p97/VCP	VCP		1	1	1
157			IPR003338	SIG	IPR / Domain	CDC48, N-terminal subdomain	p97	p97/VCP	VCP / overbroad as also includes NSF		1	1	2
158			IPR004201	SIG	IPR / Domain	CDC48, domain 2	p97	p97/VCP	VCP / overbroad as also includes NSF		1	1	2
159
160			IPR001012	SIG	IPR / Domain	UBX domain	p97	p97/VCP associated proteins / UBX	all UBX domain proteins		13	13	13
161			IPR018997	SIG	IPR / Domain	PUB domain	p97	p97/VCP associated proteins / PUB	NGLY1, RNF31, UBXN6		3	3	3
162			IPR013535	SIG	IPR / Domain	PUL domain	p97	p97/VCP associated proteins / PUL	PLAA		1	1	1
163						SHP domain (PMID: 28451587)	p97	p97/VCP associated proteins / SHP	ASPSCR1, DERL1, DERL2, NSFL1C, SPRTN, UBXN2A, UBXN2B,UBXN11, UFD1
164						VBM domain (PMID: 28451587)	p97	p97/VCP associated proteins / VBM	ATXN3, NUB1, OTUD7A, OTUD7B, RHBDD1, SYVN1, UBE4B
165						VIM domain (PMID: 28451587)	p97	p97/VCP associated proteins / VIM	AMFR, ANKZF1, SELENOS, SVIP, UBXN6, ZFAND2B
166						UBXL domain (PMID: 28451587)	p97	p97/VCP associated proteins / UBXL	ASPSCR1, NPLOC4, OTUB1, VCPIP1
167
168			IPR003903	SIG	IPR / site	Ubiquitin interacting motif	UBD	ubiquitin binding / UIM	20 UIM proteins / 24 UIM proteins not covered by domain		20	20	20
169			IPR025527	SIG	IPR / Site	HUWE1/REV1, ubiquitin-binding motif	UBD	ubiquitin binding / UBM	HUWE1, POLI, REV1 / 2 UBM proteins not covered by domain		3	3	3
170			IPR032419	SIG	IPR / Domain	NF-kappa-B essential modulator NEMO, CC2-LZ domain	UBD	ubiquitin binding / UBAN	IKBKG, TNIP3, OPTN / 2 UBAN proteins not covered by domain		3	3	3
171			IPR015940	SIG	IPR / Domain	Ubiquitin-associated domain	UBD	ubiquitin binding / UBA	all canonical UBA proteins		43	43	43
172			cd14328	SIG	CDD	UBA domain found in TNK1 and similar proteins	UBD	ubiquitin binding / UBA (ACK1)	TNK1, TNK2		2	2	2
173			IPR030220	SIG	IPR / Domain	Activated CDC42 kinase 1, UBA domain	UBD	ubiquitin binding / UBA (ACK1)	only TNK2		1	1	1
174			IPR048875	SIG	IPR / Domain	BIRC2/3-like, UBA domain	UBD	ubiquitin binding / UBA (BIRC2/3)	BIRC2, BIRC3, BIRC8, XIAP		4	4	4
175			IPR048622	SIG	IPR / Domain	BRSK1/2-like, UBA domain	UBD	ubiquitin binding / UBA (BRSK)	BRSK1, BRSK2		2	2	2
176			IPR044034	SIG	IPR / Domain	Nascent polypeptide-associated complex subunit alpha-like, UBA domain	UBD	ubiquitin binding / UBA (NACA)	HYPK, NACA, NACAD, NACA2		4	4	5
177			IPR056578	SIG	IPR / Domain	N4BP1, C-terminal UBA domain	UBD	ubiquitin binding / UBA (N4BP1)	KHNYN, N4BP1		2	2	2
178			IPR049467	SIG	IPR / Domain	Ubiquitin-associated protein 1-like, UBA2 domain	UBD	ubiquitin binding / UBA (UBAP1)	UBAP1, UBAP1L		2	2	2
179			cd14277	SIG	CDD	UBA domain found in UBAP-2 like proteins	UBD	ubiquitin binding / UBA (UBAP2)	UBAP2, UBAP2L		2	2	2
180			IPR060539	SIG	IPR / Domain	OTUD7A/B, UBA domain	UBD	ubiquitin binding / UBA (OTUD7A/B)	OTUD7A, OTUD7B		2	2	2
181			IPR054109	SIG	IPR / Domain	UBA-like domain	UBD	ubiquitin binding / UBA-like	FAF2, UBALD1, UBALD2, UBXN7, USP25, USP28		6	6	6
182			IPR048962	SIG	IPR / Domain	E3 ubiquitin-protein ligase ARIH1-like, UBA-like domain	UBD	ubiquitin binding / UBA-like (ARIH1)	ARIH1 / 3 in group not covered by domain		1	1	1
183			IPR040546	SIG	IPR / Domain	Rege-1, UBA-like domain	UBD	ubiquitin binding / UBA-like (Rege-1)	ZC3H12A, ZC3H12B, ZC3H12C, ZC3H12D		4	4	4
184			IPR009060	SIG	IPR / Homologous SF	UBA-like superfamily	UBD	ubiquitin binding / UBA-like (SPATS2)	SPATS2, SPATS2L		55	55	54
185			IPR005637	SIG	IPR / Domain	TAP C-terminal (TAP-C) domain	UBD	ubiquitin binding / UBA-like (TAC)	NXF1, NXF2, NXF2B		3	3	2
186			IPR039517	SIG	IPR / Domain	C6orf106, UBA-like domain	UBD	ubiquitin binding / UBA-like (C6orf106)	ILRUN		1	1	1
187			IPR028797	SIG	IPR / Domain	PRKAA1, UBA-like autoinhibitory domain	UBD	ubiquitin binding / UBA-like (PRKAA1)	PRKAA1		1	1	1
188			IPR028783	SIG	IPR / Domain	PRKAA2, UBA-like autoinhibitory domain	UBD	ubiquitin binding / UBA-like (PRKAA2)	PRKAA2		1	1	1
189			cd14348	SIG	CDD	UBA-like domain found in NSFL1 cofactor p47 and similar proteins	UBD	ubiquitin binding / UBA-like (p47)	NSFL1C		1	1	1
190			cd14411	SIG	CDD	UBA-like domain found in DCNL1 and similar proteins	UBD	ubiquitin binding / UBA-like (DCNL1)	DCUN1D1		1	1	1
191			cd14412	SIG	CDD	UBA-like domain found in DCN1-like protein 2 (DCNL2) and similar proteins	UBD	ubiquitin binding / UBA-like (DCNL2)	DCUN1D2		1	1	1
192			cd14344	SIG	CDD	UBA-like domain found in TDP2 and similar proteins	UBD	ubiquitin binding / UBA-like (TDP2)	TDP2		1	1	1
193			cd14275	SIG	CDD	UBA domain found in EF-Ts from bacteria, chloroplasts, & mitochondria of eukaryotes	UBD	ubiquitin binding / UBA-like (EF-Ts)	TSFM		1	1	1
194			cd14402	SIG	CDD	UBA domain found in probable E3 ubiquitin-protein ligase HERC2 and similar proteins	UBD	ubiquitin binding / UBA-like (HERC2)	HERC2		1	1	1
195			IPR003892	SIG	IPR / Domain	Ubiquitin system component CUE	UBD	ubiquitin binding / CUE	all canonical CUE proteins		10	10	10
196			IPR024725	SIG	IPR / Domain	E3 ubiquitin-protein ligase UBR5, ubiquitin-associated domain	UBD	ubiquitin binding / CUE (UBR5)	UBR5		1	1	1
197			IPR005173	SIG	IPR / Domain	DMRTA motif	UBD	ubiquitin binding / CUE (DMA)	DMRTA1, DMRTA2, DMRT3		3	3	3
198			IPR004152	SIG	IPR / Domain	GAT domain	UBD	ubiquitin binding / GAT	GGA1, GGA2, GGA3, TOM1, TOM1L2, TOM1L1		6	6	6
199			IPR002014	SIG	IPR / Domain	VHS domain	UBD	ubiquitin binding / VHS	all 9 VHS domain proteins		9	9	9
200			IPR001876	SIG	IPR / Domain	Zinc finger, RanBP2-type	UBD	ubiquitin binding / RanBP2-type ZnF	25 RanBP2-type ZnF proteins / 1 not covered by domain		25	25	25
201			IPR001607	SIG	IPR / Domain	Zinc finger, UBP-type	UBD	ubiquitin binding / UBP-associated ZnF	all 14 Zinc finger, UBP-type proteins		14	14	14
202			IPR002653	SIG	IPR / Domain	Zinc finger, A20-type	UBD	ubiquitin binding / A20 ZnF	OTUD7A, OTUD7B, RABGEF1, TNFAIP3, ZFAND3, ZFAND5, ZFAND6		7	7	7
203			IPR041641	SIG	IPR / Domain	CALCOCO1/2, zinc finger UBZ1-type	UBD	ubiquitin binding / UBZ1-type ZnF	CALCOCO1, CALCOCO2, TANK, TAX1BP1, TBKBP1		5	5	5
204			IPR031490	SIG	IPR / Domain	FAAP20, zinc finger UBZ2-type	UBD	ubiquitin binding / UBZ2-type ZnF	FAAP20		1	1	1
205			IPR041298	SIG	IPR / Domain	DNA polymerase eta, ubiquitin-binding zinc finger	UBD	ubiquitin binding / UBZ3-type ZnF	POLH		1	1	1
206			IPR006642	SIG	IPR / Domain	Rad18, zinc finger UBZ4-type	UBD	ubiquitin binding / UBZ4-type ZnF	all 8 UBZ4-type ZnF proteins		8	8	8
207			IPR034735	SIG	IPR / Domain	NEMO, Zinc finger	UBD	ubiquitin binding / NEMO-type ZnF	IKBKG, OPTN, TNIP2		3	3	3
208			IPR006575	SIG	IPR / Domain	RWD domain	UBD	ubiquitin binding / RWD	12 RWD proteins / 1 not covered by domain		12	12	12
209			IPR054478	SIG	IPR / Domain	E3 ubiquitin-protein ligase listerin, ubiquitin conjugating domain	UBD	ubiquitin binding / RWD (LTN1)	LTN1		1	1	1
210			cd11685	SIG	CDD	UEV domain of TSG101 and related proteins	UBD	ubiquitin binding / UEV / Type 2 (IPR008883)	TSG101, UEVLD, VPS37A		3	3	3
211			IPR008883	SIG	IPR / Domain	Ubiquitin E2 variant, N-terminal	UBD	ubiquitin binding / UEV / Type 2 (IPR008883)	TSG101, UEVLD		2	2	2
212
213								see Table S5 for additional information on UB/UBL binding domains	includes another ~ 30 domains / ~ 130 proteins
214
215	Auxilary that are also Distributed domains (class and group descriptions show highlights only)
216
217			IPR032675	DIST & AUX	IPR / Homologous SF	Leucine-rich repeat domain superfamily		CUL1 receptors, CUL2 receptors (including PRAMEs), a few CUL5 receptors			67	78	326
218			IPR001611	DIST & AUX	IPR / Repeat	Leucine-rich repeat		CUL1 receptors, CUL2 receptors, and CUL5 receptors			17	28	254
219			IPR006553	DIST & AUX	IPR / Repeat	Leucine-rich repeat, cysteine-containing subtype		CUL1 receptors, one CUL5 receptor			16	16	18
220			IPR057207	DIST & AUX	IPR / Domain	F-box/LRR-repeat protein 15-like, leucin rich repeat domain		CUL1 receptors, one CUL5 receptor			11	11	11
221
222			IPR015915	DIST & AUX	IPR / Homologous SF	Kelch-type beta-propeller		CUL2 receptors, CUL3 receptors			59	59	73
223			IPR036770	DIST & AUX	IPR / Homologous SF	Ankyrin repeat-containing domain superfamily		CUL2 receptors, CUL3 receptors, CUL5 receptors, RING ligases			41	55	260
224			IPR002110	DIST & AUX	IPR / Repeat	Ankyrin repeat		CUL2 receptors, CUL3 receptors, CUL5 receptors, RING ligases			40	53	253
225
226			IPR015943	DIST & AUX	IPR / Homologous SF	WD40/YVTN repeat-like-containing domain superfamily		CUL1, CUL5, and CUL4A/4B receptors, RING ligases, APC complex			88	138	340
227			IPR036322	DIST & AUX	IPR / Homologous SF	WD40-repeat-containing domain superfamily		CUL1, CUL5, and CUL4A/4B receptors, RING ligases, APC complex			87	129	283
228			IPR001680	DIST & AUX	IPR / Repeat	WD40 repeat		CUL1, CUL5, and CUL4A/4B receptors, RING ligases, APC complex			82	123	266
229
230			IPR000408	DIST & AUX	IPR / Repeat	Regulator of chromosome condensation, RCC1		CUL3 receptors, HECT ligases			11	13	20
231			IPR001487	DIST & AUX	IPR / Domain	Bromodomain		CUL4A/4B receptors, TRIM (class VI)			12	12	42
232
233			IPR006594	DIST & AUX	IPR / Site	LIS1 homology motif		CTLH complex, a few CUL4A/4B receptors			13	13	28
234
235			IPR001870	DIST & AUX	IPR / Domain	B30.2/SPRY domain		CUL5 receptors, TRIM ligases (class I, IV, unclassified), non-TRIM RING SPRY ligases			73	73	96
236			IPR003877	DIST & AUX	IPR / Domain	SPRY domain		CUL5 receptors, TRIM ligases (class I, IV, unclassified), non-TRIM RING SPRY ligases			70	70	93
237			IPR006574	DIST & AUX	IPR / Domain	SPRY-associated (PRY)		CUL5 receptors, TRIM ligases (class IV, unclassified), non-TRIM RING SPRY ligases			36	36	47
238			IPR042780	DIST & AUX	IPR / Domain	TRIM47, PRY/SPRY domain		TRIM47			1	1	1
239
240			IPR000980	DIST & AUX	IPR / Domain	SH2 domain		CUL5 receptors, tyrosine kinases			11	18	109
241			IPR017903	DIST & AUX	IPR / Domain	COS domain		TRIM ligases (class I, class II, class III)			10	10	12
242			IPR003961	DIST & AUX	IPR / Domain	Fibronectin type III		TRIM ligases (class I, class III)			9	12	204
243
244			IPR001452	DIST & AUX	IPR / Domain	SH3 domain		RING ligases (SH3 type), UBL binding			15	26	225
245			IPR019734	DIST & AUX	IPR / Repeat	Tetratricopeptide repeat		RING ligases (LON, assorted), APC subunits			16	72	136
246			IPR001478	DIST & AUX	IPR / Domain	PDZ domain		RING ligases (PDZ-type), proteasome chaperone			8	11	152
247			IPR002083	DIST & AUX	IPR / Domain	MATH/TRAF domain		RING ligases (TRAF-type ZnF)			10	10	12
248			IPR003137	DIST & AUX	IPR / Domain	PA domain		RING ligases (Goliath)			9	10	19
249			IPR001202	DIST & AUX	IPR / Domain	WW domain		HECT ligases (NEDD4-type)			10	13	52
250			IPR035892	DIST & AUX	IPR / Homologous SF	C2 domain superfamily		HECT ligases (NEDD4-type)			11	25	174
251
252			IPR001293	DIST & AUX	IPR / Domain	Zinc finger, TRAF-type		CUL1 receptors, RING ligases (TRAF-type ZnF)			11	11	12
253			IPR000571	DIST & AUX	IPR / Domain	Zinc finger, CCCH-type		RING (Makorin, Roquin, Unkempt) & endoribonuclease			15	16	60
254			IPR013087	DIST & AUX	IPR / Domain	Zinc finger C2H2-type		broad assortment			19	28	802
255
256			IPR016024	DIST & AUX	IPR / Homologous SF	Armadillo-type fold		CRL components, assorted RINGs and HECTs, some DUBs, proteasome & associated			35	113	341
257			IPR011989	DIST & AUX	IPR / Homologous SF	Armadillo-like helical		proteasome components and modulators, CUL2 receptors			22	80	235
258			IPR027417	DIST & AUX	IPR / Homologous SF	P-loop containing nucleoside triphosphate hydrolase		proteasomal ATPases, cullin receptors, RING ligases			44	172	876
259			IPR003593	DIST & AUX	IPR / Domain	AAA+ ATPase domain		proteasomal ATPases, p97			13	31	135
260			IPR000717	DIST & AUX	IPR / Domain	Proteasome component (PCI) domain		proteasome lid, signalosome			13	20	24
261			IPR036249	DIST & AUX	IPR / Homologous SF	Thioredoxin-like superfamily		proteasome modifiers, p97 adaptors			5	46	128
262			IPR000719	DIST & AUX	IPR / Domain	Protein kinase domain		proteasome modifiers, ubiquitin binding proteins			28	91	481
263
264
265	Auxliliary domains, infrequent
266
267			IPR001104	AUX	IPR / Domain	3-oxo-5-alpha-steroid 4-dehydrogenase, C-terminal	UB and UBL	UBL domain proteins	TECR, TECRL		2	2	5
268			IPR019103	AUX	IPR / Domain	Aspartic peptidase, DDI1-type	UB and UBL	UBL domain proteins	DDI1, DDI2		2	2	4
269			IPR032752	AUX	IPR / Domain	DC-UbP/UBTD2, N-terminal domain	UB and UBL	UBL domain proteins	UBTD1, UBTD2		2	2	2
270			IPR041421	AUX	IPR / Domain	Ubl4, C-terminal TUGS domain	UB and UBL	UBL domain proteins	UBL4A, UBL4B		2	2	2
271			IPR003124	AUX	IPR / Domain	WH2 domain	UB and UBL	UBL domain proteins	COBL, COBLL1		2	4	21
272			IPR058210	AUX	IPR / Domain	Sacsin/Nov domain	UB and UBL	UBL domain proteins	SACS		1	1	1
273			IPR004274	AUX	IPR / Domain	FCP1 homology domain	UB and UBL	UBL domain proteins	UBLCP1		1	2	8
274			IPR012989	AUX	IPR / Domain	SEP domain	UB and UBL	UBX domain proteins	NSFL1C, UBXN2A, UBXN2B, UBXN11		4	4	4
275
276			IPR004910	AUX	IPR / Domain	Yippee/Mis18/Cereblon	CRL E3	CUL1 and CUL4A/4B receptors, CTLH subunit, and cereblon	YPEL1, YPEL2, YPEL3, YPEL4, YPEL5, CRBN		6	6	8
277			IPR007397	AUX	IPR / Domain	F-box associated (FBA) domain	CRL E3	CUL1 receptors	FBXO2, FBXO6, FBXO17, FBXO27, FBXO44		5	5	6
278			IPR006633	AUX	IPR / Domain	Carbohydrate-binding/sugar hydrolysis domain	CRL E3	CUL1 receptors	FBXO10, FBXO11		2	2	3
279			IPR044064	AUX	IPR / Domain	Zinc finger ZBR-type domain	CRL E3	CUL1 receptors	FBXO5, FBXO43		2	2	2
280
281			IPR007527	AUX	IPR / Domain	Zinc finger, SWIM-type	CRL E3	CUL2 receptors (ZSWIM-type), assorted RINGs	ZSWIM2, ZSWIM4, ZSWIM5, ZSWIM6, ZSWIM8, MAP3K1		6	6	9
282
283			IPR012983	AUX	IPR / Domain	PHR	CRL E3	BTB-BACK CUL3 receptors	BTBD1, BTBD2, BTBD3, BTBD6, MYCBP2		5	5	5
284			IPR043380	AUX	IPR / Family	Germ cell-less protein-like	CRL E3	BTB-BACK CUL3 receptors	GMCL1, GMCL2		2	2	2
285			IPR045763	AUX	IPR / Domain	BTB/POZ domain-containing protein KCTD11/21, C-terminal domain	CRL E3	BTB-BACK CUL3 receptors	KCTD11, KCTD21		2	2	2
286			IPR048370	AUX	IPR / Domain	ZSWIM4-8, C-terminal	CRL E3	noncanonical CUL3 receptors	ZSWIM4, ZSWIM5, ZSWIM6, ZSWIM8		4	4	4
287
288			IPR000014	AUX	IPR / Domain	PAS domain	CRL E3	CUL4A/4B substrate adaptor	AHR, ARNT		2	4	34
289
290			IPR005225	AUX	IPR / Domain	Small GTP-binding domain	CRL E3	CUL5 receptors	RAB40A, RAB40AL, RAB40B, RAB40C, RASD2, TRIM23		6	56	164
291
292			IPR017868	AUX	IPR / Repeat	Filamin/ABP280 repeat-like	RING E3	TRIM (Class VII) & others	AREL1, MYCBP2, TRIM2, TRIM3, TRIM45, TRIM71		6	6	11
293			IPR011042	AUX	IPR / Homologous SF	Six-bladed beta-propeller, TolB-like	RING E3	TRIM (class VI) & others	TRIM2, TRIM3, TRIM71, TRIM32, TRIM56, NHLRC1		6	7	38
294			IPR022723	AUX	IPR / Domain	RDM domain, Ret finger protein-like	RING E3	SPRY but not TRIM (RFPL type)	RFPL1, RFPL2, RFPL3, RFPL4A, RFPL4AL1		5	5	5
295			IPR004020	AUX	IPR / Domain	DAPIN domain	RING E3	TRIM (unclassified)	MEFV		1	2	24
296
297			IPR001370	AUX	IPR / Repeat	BIR repeat	RING E3	RING ligases (BIRC, IAP-type) & BIRC6	BIRC2, BIRC3, BIRC7, BIRC8, XIAP, BIRC6		6	7	8
298			IPR001357	AUX	IPR / Domain	BRCT domain	RING E3	RING ligases (BRCA1 complexes) & ubiqutin and UBL binding	BARD1, BRCA1, NBN, PARP1, REV1, RFC1, TOPBP1, TP53BP1		7	9	24
299			IPR024159	AUX	IPR / Domain	Adaptor protein Cbl, PTB domain	RING E3	RING ligases (CBL-type)	CBL, CBLB, CBLC		3	3	3
300			IPR039396	AUX	IPR / Domain	Deltex, C-terminal	RING E3	RING ligases (Deltex)	DTX1, DTX2, DTX4, DTX3, DTX3L		5	5	5
301			IPR004170	AUX	IPR / Domain	WWE domain	RING E3	RING ligases (Deltex), HECT	DTX1, DTX2, DTX4, RNF146, HUWE1, TRIP12		6	7	13
302			IPR041042	AUX	IPR / Domain	Hakai, C2H2 zinc finger domain	RING E3	RING ligases (Hakai)	CBLL1, CBLL2		2	2	2
303			IPR022750	AUX	IPR / Domain	Interferon regulatory factor 2-binding protein 1/2-like, zinc finger	RING E3	RING ligases (IRF2 binding)	IRF2BP1, IRF2BP2, IRF2BPL		3	3	3
304			IPR003111	AUX	IPR / Domain	Lon protease, N-terminal domain	RING E3	RING ligases (LON) and CUL4 receptor	LONRF1, LONRF2, LONRF3, CRBN		4	5	6
305			IPR003121	AUX	IPR / Domain	SWIB/MDM2 domain	RING E3	RING ligases (MDM)	MDM2, MDM4		2	3	6
306			IPR004087	AUX	IPR / Domain	K Homology domain	RING E3	RING ligases (MEX3)	MEX3A, MEX3B, MEX3C, MEX3D		4	6	36
307			IPR040847	AUX	IPR / Domain	Mind bomb, SH3 repeat domain	RING E3	RING ligases (Mindbomb)	MIB1, MIB2		2	2	2
308			IPR010606	AUX	IPR / Domain	Mib-herc2	RING E3	RING ligases (Mindbomb), HECT ligases	MIB1, MIB2, HECTD1, HERC2		4	4	5
309			IPR006573	AUX	IPR / Domain	Neuralized homology repeat (NHR) domain	RING E3	RING ligases (Neuralized) & others	NEURL1, NEURL1B, NEURL2, NEURL3, NEURL4		5	5	5
310			IPR000967	AUX	IPR / Domain	Zinc finger, NF-X1-type	RING E3	RING ligases (NFX)	NFX1, NFXL1		3	3	3
311			IPR048334	AUX	IPR / Domain	Pellino, FHA domain	RING E3	RING ligases (Pellino)	PELI1, PELI2, PELI3		3	3	3
312			IPR006845	AUX	IPR / Domain	Pex, N-terminal	RING E3	RING ligases (PEX)	PEX2, PEX10, PEX12		3	3	3
313			IPR041523	AUX	IPR / Domain	Roquin II	RING E3	RING ligases (Roquin)	RC3H1, RC3H2		2	2	2
314			IPR036361	AUX	IPR / Homologous SF	SAP domain superfamily	RING E3	RING ligases (SAP), SUMOylation E3 (MIZ-type)	RAD18, RFFL, RNF34, PIAS1, PIAS2, PIAS3, PIAS4		7	10	24
315			IPR018121	AUX	IPR / Domain	Seven-in-absentia protein, TRAF-like domain	RING E3	RING ligases (SIAH/SINA)	SIAH1, SIAH2		2	2	3
316			IPR013010	AUX	IPR / Domain	Zinc finger, SIAH-type	RING E3	RING ligases (SIAH/SINA)	SIAH1, SIAH2, RNF41, RNF151		4	4	4
317			IPR034734	AUX	IPR / Domain	Zinc finger C2HC RNF-type	RING E3	RING ligases (TRAC-1)	RNF114, RNF125, RNF138, RNF166		4	4	4
318			IPR008598	AUX	IPR / Domain	Di19, zinc-binding domain	RING E3	RING ligases (TRAC-1) & KCMF1	RNF114, RNF125, RNF138, RNF166, KCMF1		5	5	7
319			IPR044046	AUX	IPR / Domain	E3 ubiquitin-protein ligase UBR-like, C-terminal	RING E3	RING ligases (UBR)	UBR1, UBR2, UBR3		3	3	3
320			IPR003126	AUX	IPR / Domain	Zinc finger, UBR-type	RING E3	RING ligases (UBR) & others	UBR1, UBR2, UBR3, UBR7, UBR4, UBR5, FBXO11		7	7	7
321			IPR051878	AUX	IPR / Family	ZNRF ubiquitin-protein ligase	RING E3	RING ligases (ZNRF) - two of three	ZNRF1, ZNRF2		2	2	2
322			IPR051073	AUX	IPR / Family	ZNRF3/Arkadia E3 ubiquitin-protein ligases	RING E3	RING ligases (ZNRF) - one of three	ZNRF3; also RNF43, RNF111, RNF128, RNF215		6	6	6
323			IPR000253	AUX	IPR / Domain	Forkhead-associated (FHA) domain	RING E3	RING ligases (assorted)	RNF8, CHFR		3	6	33
324			IPR056872	AUX	IPR / Domain	TTC3/DZIP3-like, helical domain	RING E3	RING ligases with ubiqutin binding domain	DZIP3, RNF214, TTC3		3	3	3
325			IPR003105	AUX	IPR / Domain	SRA-YDG	RING E3	RING with UBL	UHRF1, UHRF2		2	2	2
326			IPR001214	AUX	IPR / Domain	SET domain	RING E3	PHD, RING with second enzyme funciton	KMT2A, KMT2B, KMT2C, KMT2D, NSD2		6	9	52
327			IPR047256	AUX	IPR / Domain	Tyrosine-protein kinase BAZ1B, PHD finger	RING E3	RING with second enzyme funciton	BAZ1B		1	1	1
328			IPR023336	AUX	IPR / Domain	RAG nonamer-binding domain	RING E3	RING with second enzyme funciton	RAG1		1	1	1
329
330			IPR045840	AUX	IPR / Domain	Ariadne domain	RBR E3	RBR ligases (subset)	ARIH1, ARIH2, ANKIB1		3	3	3
331			IPR057373	AUX	IPR / Domain	ZNFX1 domain	RZ E3	RZ ligases (subset)	ZNFX1		1	1	1
332
333			IPR035781	AUX	IPR / Domain	HECTD4, SPRY domain	HECT E3	HECT E3 ligase	HECTD4		1	1	1
334
335			IPR000182	AUX	IPR / Domain	GNAT domain	idiosyn E3	idiosyncratic E3	KAT2B		1	7	25
336			IPR025704	AUX	IPR / Domain	E3 ubiquitin ligase UBR4, C-terminal	idiosyn E3	idiosyncratic E3	UBR4		1	1	1
337			IPR019193	AUX	IPR / Family	Ubiquitin-conjugating enzyme E2-binding protein	idiosyn E3	idiosyncratic E3	UBE3D		1	1	1
338
339			IPR002164	AUX	IPR / Family	Nucleosome assembly protein (NAP)	E2-E3 chimera	UBE2O cofactor	NAP1L1, NAP1L4		2	6	21
340
341			IPR018359	AUX	IPR / Site	Bromodomain, conserved site	assorted E3	assorted E3 ligases	BAZ1B, BRWD1, CREBBP, EP300, KAT2B, PHIP, TRIM24		7	7	26
342			IPR001781	AUX	IPR / Domain	Zinc finger, LIM-type	assorted E3	assorted E3 ligases	LMO7, PDLIM2		2	3	71
343
344			IPR004939	AUX	IPR / Domain	APC10/DOC domain	E3 complexes	APC complex, HECT	ANAPC10, HECTD3, HERC2		6	6	7
345			IPR013144	AUX	IPR / Domain	CRA domain	E3 complexes	CTLH complex	MAEA, RMND5A, RMND5B, RANBP9, RANBP10, GID8		6	6	6
346			IPR001107	AUX	IPR / Domain	Band 7 domain	E3 complexes	RNF170 / ERLIN complex	ERLIN1, ERLIN2		2	4	11
347			IPR019162	AUX	IPR / Domain	Fanconi anemia complex, subunit FancL, WD-repeat containing domain	E3 complexes	FANC complex	FANCL		1	1	1
348			IPR014013	AUX	IPR / Domain	Helicase superfamily 1/2, ATP-binding domain, DinG/Rad3-type	E3 complexes	BRCA1-B complex	BRIP1		1	1	6
349			IPR007281	AUX	IPR / Domain	Mre11, DNA-binding	E3 complexes	BRCA1-C complex	MRE11		1	1	1
350			IPR038729	AUX	IPR / Domain	Rad50/SbcC-type AAA domain	E3 complexes	BRCA1-C complex	RAD50		1	1	2
351
352			IPR000156	AUX	IPR / Domain	Ran binding domain	ULM E3s	E3 for SUMOylation	RANBP2		1	11	11
353			IPR057847	AUX	IPR / Domain	ZMIZ1/ZMIZ2, GBD-like domain	ULM E3s	E3 for SUMOylation	ZMIZ1, ZMIZ2		2	2	2
354			IPR004978	AUX	IPR / Family	Stanniocalcin	ULM E3s	E3 for SUMOylation	STC1		1	1	2
355			IPR008491	AUX	IPR / Family	CDK5 regulatory subunit-associated protein 3	ULM E3s	UFMylation cofactor	CDK5RAP3		1	1	1
356			IPR019153	AUX	IPR / Family	DDRGK domain containing protein	ULM E3s	UFMylation cofactor	DDRGK1		1	1	1
357
358			IPR006615	AUX	IPR / Domain	Peptidase C19, ubiquitin-specific peptidase, DUSP domain	DUB	USP-type DUBs	USP4, USP11, USP15, USP20, USP32, USP33, USP48		7	7	7
359			IPR015063	AUX	IPR / Domain	USP8 dimerisation domain	DUB	USP-type DUBs	USP8, STAMBP, STAMBPL1		3	3	3
360			IPR032069	AUX	IPR / Domain	Ubiquitin carboxyl-terminal hydrolase 37, pleckstrin homology-like domain	DUB	USP-type DUBs	USP26, USP29, USP37		3	3	3
361			IPR000195	AUX	IPR / Domain	Rab-GAP-TBC domain	DUB	USP-type DUBs	USP6		1	8	54
362			IPR009818	AUX	IPR / Site	PAM2 motif	DUB	USP-type DUBs	USP10		1	2	8
363			IPR029388	AUX	IPR / Domain	Domain of unknown function DUF4650	DUB	USP-type DUBs	USPL1		1	1	1
364
365			IPR003034	AUX	IPR / Domain	SAP domain	DUB for ULM	DUB for SUMOylation, MIZ-type, and RAD18	PIAS1, PIAS2, PIAS3, PIAS4, RAD18		5	7	23
366			IPR023321	AUX	IPR / Domain	PINIT domain	DUB for ULM	DUB for SUMOylation, MIZ-type	PIAS1, PIAS2, PIAS3, PIAS4		4	4	4
367
368			IPR002035	AUX	IPR / Domain	von Willebrand factor, type A	UBD	Ubiquitin and UBL binding (one proteasome subunit)	MDN1, PIPSL, PSMD4		3	3	76
369			IPR000270	AUX	IPR / Domain	PB1 domain	UBD	Ubiquitin and UBL binding	NBR1, SQSTM1		2	3	14
370			IPR024581	AUX	IPR / Domain	Tbk1/Ikki binding domain	UBD	Ubiquitin and UBL binding	TANK, TBKBP1		2	3	3
371			IPR001300	AUX	IPR / Domain	Peptidase C2, calpain, catalytic domain	UBD	Ubiquitin and UBL binding	CAPN15		1	1	15
372
373			IPR044867	AUX	IPR / Domain	DEUBAD domain	PTSM	proteasome subunit	ADRM1		1	1	5
374			IPR044868	AUX	IPR / Domain	Rpn13/ADRM1, Pru domain	PTSM	proteasome subunit	ADRM1		1	1	1
375			IPR007834	AUX	IPR / Family	DSS1/SEM1	PTSM	proteasome subunit	SEM1		1	1	1
376
377			IPR006636	AUX	IPR / Domain	Heat shock chaperonin-binding	PTSM	proteasome associated	RAD23A, RAD23B, UBQLN1, UBQLN2, UBQLN3, UBQLN4, UBAC1		7	9	10
378			IPR010400	AUX	IPR / Domain	PITH domain	PTSM	proteasome associated	PITHD1, TXNL1		2	2	2
379			IPR013785	AUX	IPR / Homologous SF	Aldolase-type TIM barrel	PTSM	proteasome associated	ALAD		1	7	45
380			IPR048926	AUX	IPR / Domain	Bag6, BAG-similar domain	PTSM	proteasome associated	BAG6		1	1	1
381			IPR006588	AUX	IPR / Domain	Peptide N glycanase, PAW domain	PTSM	proteasome associated	NGLY1		1	1	1
382			IPR016181	AUX	IPR / Homologous SF	Acyl-CoA N-acyltransferase	PTSM	proteasome associated	OAZ1, KAT2B		2	13	44
383			IPR035896	AUX	IPR / Homologous SF	AN1-like Zinc finger	PTSM	proteasome and p97 associated	ZFAND1, ZFAND2A, ZFAND2B, ZFAND3, ZFAND4, ZFAND5, ZFAND6		7	7	8
384			IPR000058	AUX	IPR / Domain	Zinc finger, AN1-type	PTSM	proteasome and p97 associated	ZFAND1, ZFAND2A, ZFAND2B, ZFAND3, ZFAND4, ZFAND5, ZFAND6		7	7	8
385			IPR057357	AUX	IPR / Domain	ZFAND2A/B-like, C2H2 zinc finger	PTSM	proteasome and p97 associated	ZFAND2A, ZFAND2B		2	2	2
386			IPR035952	AUX	IPR / Homologous SF	Rhomboid-like superfamily	PTSM	p97 associated	DERL1, DERL2, RHBDD1, RHBDD3, UBAC2		5	9	14
387			IPR007599	AUX	IPR / Family	Derlin	PTSM	p97 associated	DERL1, DERL2		2	3	3
388			IPR021569	AUX	IPR / Domain	TUG ubiquitin-like domain	PTSM	p97 associated	ASPSCR1		1	1	1
389			IPR044541	AUX	IPR / Domain	FAF1, UBA-like domain	PTSM	p97 associated	FAF1		1	1	1
390			IPR015155	AUX	IPR / Domain	PLAA family ubiquitin binding domain	PTSM	p97 associated	PLAA		1	1	1
391			IPR009703	AUX	IPR / Family	Selenoprotein S	PTSM	p97 associated	SELENOS		1	1	1
392			IPR031632	AUX	IPR / Family	Small VCP/p97-interacting protein	PTSM	p97 associated	SVIP		1	1	1
393			IPR042299	AUX	IPR / Homologous SF	Ufd1-like, Nn domain	PTSM	p97 associated	UFD1		1	1	1
394
395			IPR011992	AUX	IPR / Domain	EF-hand domain	assorted	split group members	CALM1, CBL, CBLB, CBLC, EPS15, MINDY3, PDCD6, PEF1, USP32		9	19	269
396			IPR000536	AUX	IPR / Domain	Nuclear hormone receptor, ligand-binding domain	assorted	split group members	ESR1, PPARA, PPARG		3	5	48
397			IPR001628	AUX	IPR / Domain	Zinc finger, nuclear hormone receptor-type	assorted	split group members	ESR1, PPARA, PPARG		3	5	46
398			IPR012337	AUX	IPR / Homologous SF	Ribonuclease H-like superfamily	assorted	split group members	KIAA1586, ZBED1, PRPF8		3	9	74
399			IPR000938	AUX	IPR / Domain	CAP Gly-rich domain	assorted	split group members	TBCB, TBCE, CYLD		3	3	10
400			IPR023780	AUX	IPR / Domain	Chromo domain	assorted	split group members	CBX4, CHD3		2	2	24
401			IPR029306	AUX	IPR / Domain	E3 ubiquitin-protein ligase Arkadia, N-terminal	assorted	split group members	RNF111, ARK2N		2	2	2
402
403			IPR021625	AUX	IPR / Domain	PI31 proteasome regulator, N-terminal	assorted	singleton group members	FBXO7, PSMF1		2	2	2
404			IPR003103	AUX	IPR / Domain	BAG domain	assorted	singleton group members	BAG1, BAG2		2	5	5
405			IPR006640	AUX	IPR / Domain	SprT-like	assorted	singleton group members	GCNA, SPRTN		2	2	2
406			IPR023801	AUX	IPR / Domain	Histone deacetylase domain	assorted	singleton group members	HDAC4, HDAC6		2	2	11
407			IPR012317	AUX	IPR / Domain	Poly(ADP-ribose) polymerase, catalytic domain	assorted	singleton group members	PARP10		1	1	17
408
409
