## Supplementary material for "Survey of the human proteostasis network: the ubiquitin-proteasome system": Table S4. Protein Structures

### Sheet: Table S4. Protein Structures
order		Figure	Key features	AlphaFold model in figure	Experimental structure shown in figure	PDB code	PMID for related publication	current appearance	deposition year	structure title
1		4	ubiquitin	no	yes	1UBQ	3041007	page 5	1987	Structure of Ubiquitin Refined at 1.8 Angstroms Resolution
2		4	K48-linked ubiquitin	no	yes	2O6V	17240395	none	2006	Crystal structure and solution NMR studies of Lys48-linked tetraubiquitin at neutral pH
3		4	K63-linked ubiquitin	no	yes	2JF5	19373254	none	2007	Crystal Structure of Lys63-linked Di-ubiquitin
4		4	UFM1	no	yes	5IA7	28360427	none	2016	Crystal structure of Ubiquitin fold modifier 1 (Ufm1)
5		4	PARKIN	yes (AF2)	no	6N13	30446597	none	2018	UbcH7-Ub Complex with R0RBR Parkin and phosphoubiquitin
6		4	PARKIN	yes (AF2)	no	5C1Z	26254304	none	2015	Parkin (UblR0RBR)
7		4	USP15	yes (AF2)	no	3T9L	21848306	none	2011	Structure of N-terminal DUSP-UBL domains of human USP15
8		4	USP15	yes (AF2)	no	4A3P	22001210	none	2011	Structure of USP15 DUSP-UBL deletion mutant
9		4	USP15	yes (AF2)	no	6GHA	30228188	none	2018	USP15 catalytic domain structure
10		4	RAD23A	no	yes	1OQY	14557549	none	2003	Structure of the DNA repair protein hHR23a
11
12		5	CRL2 with E2, ubiquitin, substrate	no	yes	8Q7R	38382526	page 7	2023	Ubiquitin ligation to substrate by a cullin-RING E3 ligase & Cdc34: NEDD8-CUL2-RBX1-ELOB/C-FEM1C with trapped UBE2R2~donor UB-Sil1 peptide
13
14		6	TRIM with E2 (dimer)	no	yes	8A58	37061529	none	2022	X-ray structure of TRIM21 RING E3 ligase in complex with E2 enzyme Ube2W
15		6	HECT with E2	no	yes	3JW0	20064473	none	2009	E2~Ubiquitin-HECT
16		6	RBX1 with E2	no	yes	8B3I	8B3I	none	2022	CRL4CSA-E2-Ub (state 2)
17		6	UBR4 with E2	no	yes	8BTL	38182926	page 14	2024	Crystal structure of a complex between the E2 conjugating enzyme UBE2A and the E3 ligase module from UBR4
18		6	RCR with E2	no	yes	6T7F	32747811	none	2019	RCR E3 ligase E2-Ubiquitin transthiolation intermediate
19		6	RBR with E2	no	yes	8EB0	36631489	none	2022	RNF216/E2-Ub/Ub transthiolation complex
20
21		7A	CUL1 with RBX1	yes (AF3)	N/A	N/A	N/A
22
23		7B	CUL1 with FBXL17	no	see 7C	8UBU	39504958		2023	Cryo-EM structure of dimeric SCF-FBXL17-BACH1BTB E3 ligase complex close conformation
24		7B	CUL1 with SKP2	no	no	1LDK	11961546		2002	Structure of the Cul1-Rbx1-Skp1-F boxSkp2 SCF Ubiquitin Ligase Complex
25		7B	CUL1 with FBXO3	no	no	9KBD	39921442		2024	Cryo-EM structure of the CUL1-RBX1-SKP1-FBXO3 SCF ubiquition ligase complex
26		7B	CUL1 with FBXO4	no	no	9JKB	39406020		2024	Cryo-EM structure of the CUL1-RBX1-SKP1-FBXO4 SCF ubiquition ligase complex
27
28		7B	CUL2 with VHL	no	see 7C	8R5H	38382526		2023	Ubiquitin ligation to neosubstrate by a cullin-RING E3 ligase & Cdc34: NEDD8-CUL2-RBX1-ELOB/C-VHL-MZ1 with trapped UBE2R2~donor UB-BRD4 BD2
29		7B	CUL2 with FEM1B	no	no	8IJ1	38360992		2023	Protomer 1 and 2 of the asymmetry trimer of the Cul2-Rbx1-EloBC-FEM1B ubiquitin ligase complex
30		7B	CUL2 with APPBP2	no	no	8JAS	37844242		2023	Structure of CRL2APPBP2 bound with RxxGPAA degron (tetramer)
31		7B	CUL2 with FEM1C	no	no	8PQL	38326650		2023	K48-linked ubiquitin chain formation with a cullin-RING E3 ligase and Cdc34: NEDD8-CUL2-RBX1-ELOB/C-FEM1C with trapped UBE2R2-donor UB-acceptor UB-SIL1 peptide
32
33		7B	CUL5 with SOCS2	no	see 7C	4JGH	23897481		2013	Structure of the SOCS2-Elongin BC complex bound to an N-terminal fragment of Cullin5
34		7B	CUL5 with vif	no	no	8FVJ	37640699		2023	Dimeric form of HIV-1 Vif in complex with human CBF-beta, ELOB, ELOC, and CUL5
35
36		7B	CUL4B with DCAF1	no	see 7C	7OKQ	34595758		2021	Cryo-EM Structure of the DDB1-DCAF1-CUL4A-RBX1 Complex
37		7B	CUL4B with ERCC8	no	no	8B3G	38316879		2022	C(N)RL4CSA-UVSSA-E2-ubiquitin complex
38		7B	CUL4B with DDB2	no	no	4A0K	22118460		2012	Structure of DDB1-DDB2-CUL4A-RBX1 bound to a 12 bp abasic site containing DNA-duplex
39		7B	CUL4B with DDB2	no	no	4A0L	22118460		2011	DDB1-DDB2-CUL4B-RBX1 bound to a 12 bp abasic site containing DNA-duplex
40
41		7B	CUL3 with KBTBD2	no	see 7C	8GQ6	38332366		2022	Cryo-EM Structure of the KBTBD2-CUL3-Rbx1 dimeric complex
42		7B	CUL3 with KLHL11	no	no	4AP2	23349464		2012	Crystal structure of the human KLHL11-Cul3 complex at 2.8A resolution
43		7B	CUL3 with SPOP	no	no	4EOZ	22632832		2012	Crystal structure of the SPOP BTB domain complexed with the Cul3 N-terminal domain
44		7B	CUL3 with KEAP1	no	no	5NLB	37156295		2017	Crystal structure of human CUL3 N-terminal domain bound to KEAP1 BTB and 3-box
45		7B	CUL3 with KCTD7	no	no	8I79	37450587		2023	Cryo-EM structure of KCTD7 in complex with Cullin3
46		7B	CUL3 with KLHL22	no	no	8KHP	37788672		2023	CULLIN3-KLHL22-RBX1 E3 ligase
47		7B	CUL3 with KCTD5	no	no	8U81	38625940		2023	KCTD5/Cullin3/Gbeta1gamma2 Complex: State A From Composite RELION Multi-body Refinement Map
48
49		7C	CUL1 with SKP1 and FBXL17	no	yes	8UBU	39504958	none	2023	Cryo-EM structure of dimeric SCF-FBXL17-BACH1BTB E3 ligase complex close conformation
50		7C	CUL2 with ElonginBC and VHL	no	yes	8R5H	38382526	page 7	2023	Ubiquitin ligation to neosubstrate by a cullin-RING E3 ligase & Cdc34: NEDD8-CUL2-RBX1-ELOB/C-VHL-MZ1 with trapped UBE2R2~donor UB-BRD4 BD2
51		7C	CUL5 with ElonginBC and SOCS2	no	yes	4JGH	23897481	none	2013	Structure of the SOCS2-Elongin BC complex bound to an N-terminal fragment of Cullin5
52		7C	CUL4A with DDB1 and DCAF1	no	yes	7OKQ	34595758	none	2021	Cryo-EM Structure of the DDB1-DCAF1-CUL4A-RBX1 Complex
53		7C	CUL3 with KBTBD2	no	yes	8GQ6	38332366	none	2022	Cryo-EM Structure of the KBTBD2-CUL3-Rbx1 dimeric complex
54
55		8	CUL4A with RBX1, DDB1, and ERCC8	no	yes	8B3G	38316879	none	2022	C(N)RL4CSA-UVSSA-E2-ubiquitin complex
56		8	DDB1 with AMBRA1	no	yes	8WQR	37993427	none	2023	Structure of the DDB1-AMBRA1 E3 ligase receptor complex linked to cell cycle regulation
57		8	DDB1 with DCAF12	no	yes	8AJN	36715408	none	2022	Structure of the human DDB1-DCAF12 complex
58		8	DDB1 with DCAF5	no	yes	8TL6	38538798	none	2023	Cryo-EM structure of DDB1deltaB-DDA1-DCAF5
59		8	DDB1 with DET1 and DDA1	no	yes	9DHD	39937864	none	2024	The ternary complex of DDB1, DDA1, DET1
60		8	DDB1 with CRBN	no	yes	8CVP	36378961	none	2022	Cereblon-DDB1 in the Apo form
61		8	DDB1 with DCAF16	no	yes	8OV6	38383787	none	2023	Ternary structure of intramolecular bivalent glue degrader IBG1 bound to BRD4 and DCAF16:DDB1deltaBPB
62		8	DDB1 with DCAF15 and DDA1	no	yes	8ROX	38513086	none	2024	Structure of the human DDB1-DDA1-DCAF15 E3 ubiquitin ligase bound to compound furan 12
63
